# Age- and amyloid-β-dependent initiation of neurofibrillary tau tangles: NLFTau^m/h^, an improved mouse model of Alzheimer’s disease without mutations in *MAPT*

**DOI:** 10.1101/2024.11.04.621900

**Authors:** Sneha Desai, Jiongqiao La, Aya Balbaa, Elena Camporesi, Gunnar Brinkmalm, Kritika Goyal, Argyro Alatza, Jack I. Wood, Takshashila Tripathi, Sumi Bez, Nazar Stasyuk, Haady B. Hajar, Takashi Saito, Takaomi C. Saido, Henrik Zetterberg, John Hardy, Jeffrey N. Savas, Dervis A. Salih, Damian M. Cummings, Jörg Hanrieder, Frances A. Edwards

## Abstract

The lack of models in which ageing and amyloid-β (Aβ) initiate neurofibrillary tau tangles, independent of *MAPT* mutations, limits mechanistic insights into Alzheimer’s disease. Here, we characterise NLFTau^m/h^, a novel mouse model that recapitulates the gradual transition from Aβ accumulation to tau pathology by 24 months. We show that combined effects of ageing, Aβ, and human tau expression promote tau pathology. However, either Aβ plaques or human tau alone can initiate tau pathology, but only in even older mice. This may be exacerbated by increased neuronal vulnerability across all genotypes with age. Moreover, multi-omic analyses reveal that human tau can induce early alterations in mitochondrial and synaptic pathways, priming this latent vulnerability preceding tau pathology. Together, this suggests that ageing and other interacting triggers accelerate the onset of tau pathology. This opens possibilities for translatable testing of improved therapies for Alzheimer’s disease, breaking the link between Aβ and tau pathologies.
