## Supplementary Table 3 for "Age- and amyloid-β-dependent initiation of neurofibrillary tau tangles: NLFTau^m/h^, an improved mouse model of Alzheimer’s disease without mutations in *MAPT*"

### Sheet: NLFTau vs NLF
ID	Description	GeneRatio	BgRatio	RichFactor	FoldEnrichment	zScore	pvalue	p.adjust	qvalue	geneID	Count	Ontology	Direction
GO:0032535	regulation of cellular component size	6/47	406/25730	0.0147783	8.09035	6.1603	9.24436e-05	0.0125993	0.00862892	Arhgap5/Bag4/Epha7/Lrp1/Ndel1/Tmod3	6	BP	Down
GO:0015980	energy derivation by oxidation of organic compounds	6/47	466/25730	0.0128755	7.04867	5.63689	0.000195635	0.0189068	0.0129488	App/Bid/Cyc1/Epm2aip1/Phkg1/Trap1	6	BP	Down
GO:2001242	regulation of intrinsic apoptotic signaling pathway	5/47	198/25730	0.0252525	13.8244	7.74935	3.02662e-05	0.0120388	0.00824502	App/Bid/Hspb1/Nol3/Trap1	5	BP	Down
GO:0097193	intrinsic apoptotic signaling pathway	5/47	340/25730	0.0147059	8.05069	5.59857	0.000380634	0.0260442	0.017837	App/Bid/Hspb1/Nol3/Trap1	5	BP	Down
GO:0006979	response to oxidative stress	5/47	436/25730	0.0114679	6.27806	4.75495	0.00116629	0.0436305	0.0298814	App/Hspb1/Kcmf1/Msrb2/Trap1	5	BP	Down
GO:2001233	regulation of apoptotic signaling pathway	5/47	446/25730	0.0112108	6.1373	4.68184	0.00128939	0.0436305	0.0298814	App/Bid/Hspb1/Nol3/Trap1	5	BP	Down
GO:2001243	negative regulation of intrinsic apoptotic signaling pathway	4/47	113/25730	0.0353982	19.3786	8.3758	5.43758e-05	0.0120388	0.00824502	Bid/Hspb1/Nol3/Trap1	4	BP	Down
GO:0043467	regulation of generation of precursor metabolites and energy	4/47	163/25730	0.0245399	13.4343	6.81259	0.000223915	0.0189068	0.0129488	App/Epm2aip1/Phkg1/Trap1	4	BP	Down
GO:0008361	regulation of cell size	4/47	216/25730	0.0185185	10.1379	5.76928	0.000649333	0.034856	0.0238719	Arhgap5/Epha7/Lrp1/Ndel1	4	BP	Down
GO:0010976	positive regulation of neuron projection development	4/47	241/25730	0.0165975	9.08625	5.39532	0.000976207	0.0399653	0.0273712	Acsl6/Hspb1/Lrp1/Ndel1	4	BP	Down
GO:2001234	negative regulation of apoptotic signaling pathway	4/47	260/25730	0.0153846	8.42226	5.14572	0.0012918	0.0436305	0.0298814	Bid/Hspb1/Nol3/Trap1	4	BP	Down
GO:0006605	protein targeting	4/47	277/25730	0.0144404	7.90537	4.94305	0.00162941	0.0489186	0.033503	Bag4/Bid/Kcmf1/Nol3	4	BP	Down
GO:1902176	negative regulation of oxidative stress-induced intrinsic apoptotic signaling pathway	3/47	31/25730	0.0967742	52.9787	12.3876	2.47704e-05	0.0120388	0.00824502	Hspb1/Nol3/Trap1	3	BP	Down
GO:0048668	collateral sprouting	3/47	36/25730	0.0833333	45.6206	11.4606	3.90948e-05	0.0120388	0.00824502	App/Epha7/Lrp1	3	BP	Down
GO:1901889	negative regulation of cell junction assembly	3/47	42/25730	0.0714286	39.1033	10.5721	6.2377e-05	0.0120388	0.00824502	App/Epha7/Lrp1	3	BP	Down
GO:1902175	regulation of oxidative stress-induced intrinsic apoptotic signaling pathway	3/47	44/25730	0.0681818	37.3259	10.3165	7.17777e-05	0.0121215	0.00830165	Hspb1/Nol3/Trap1	3	BP	Down
GO:0006626	protein targeting to mitochondrion	3/47	48/25730	0.0625	34.2154	9.85334	9.32591e-05	0.0125993	0.00862892	Bag4/Bid/Nol3	3	BP	Down
GO:0141161	regulation of cAMP/PKA signal transduction	3/47	63/25730	0.047619	26.0689	8.52227	0.000210048	0.0189068	0.0129488	App/Pde4a/Prkar1b	3	BP	Down
GO:0008631	intrinsic apoptotic signaling pathway in response to oxidative stress	3/47	64/25730	0.046875	25.6616	8.45024	0.000220097	0.0189068	0.0129488	Hspb1/Nol3/Trap1	3	BP	Down
GO:0141156	cAMP/PKA signal transduction	3/47	77/25730	0.038961	21.3291	7.64244	0.000380056	0.0260442	0.017837	App/Pde4a/Prkar1b	3	BP	Down
GO:0006839	mitochondrial transport	3/47	95/25730	0.0315789	17.2878	6.8037	0.000702796	0.0351658	0.0240841	Bid/Cpt2/Nol3	3	BP	Down
GO:0008088	axo-dendritic transport	3/47	99/25730	0.030303	16.5893	6.64812	0.000792337	0.0382303	0.0261829	App/Hspb1/Ndel1	3	BP	Down
GO:0072655	establishment of protein localization to mitochondrion	3/47	105/25730	0.0285714	15.6413	6.43104	0.000939746	0.0399653	0.0273712	Bag4/Bid/Nol3	3	BP	Down
GO:0045913	positive regulation of carbohydrate metabolic process	3/47	116/25730	0.0258621	14.1581	6.07605	0.0012529	0.0436305	0.0298814	App/Epm2aip1/Phkg1	3	BP	Down
GO:0007006	mitochondrial membrane organization	3/47	117/25730	0.025641	14.0371	6.04618	0.00128423	0.0436305	0.0298814	Apoo/Bid/Nol3	3	BP	Down
GO:0061387	regulation of extent of cell growth	3/47	120/25730	0.025	13.6862	5.95873	0.00138118	0.044428	0.0304276	Epha7/Lrp1/Ndel1	3	BP	Down
GO:0140236	translation at presynapse	3/33	49/25730	0.0612245	47.7365	11.7348	3.40151e-05	0.00739966	0.00554372	Rpl13/Rpl4/Rpl7a	3	BP	Up
GO:0140241	translation at synapse	3/33	50/25730	0.06	46.7818	11.612	3.61547e-05	0.00739966	0.00554372	Rpl13/Rpl4/Rpl7a	3	BP	Up
GO:0140242	translation at postsynapse	3/33	50/25730	0.06	46.7818	11.612	3.61547e-05	0.00739966	0.00554372	Rpl13/Rpl4/Rpl7a	3	BP	Up
GO:0002181	cytoplasmic translation	4/33	214/25730	0.0186916	14.5738	7.14543	0.000157564	0.0241861	0.0181199	Rpl13/Rpl4/Rpl7a/Rps13	4	BP	Up
GO:0019843	rRNA binding	3/33	77/23909	0.038961	28.2279	8.89665	0.000163449	0.0154644	0.00995304	Ddx21/Rpl4/Rps13	3	MF	Up
GO:0003735	structural constituent of ribosome	4/33	205/23909	0.0195122	14.1369	7.02273	0.000176736	0.0154644	0.00995304	Rpl13/Rpl4/Rpl7a/Rps13	4	MF	Up
GO:0016667	oxidoreductase activity, acting on a sulfur group of donors	3/45	55/23909	0.0545455	28.9806	9.0212	0.000152634	0.0119991	0.00634837	Msrb2/Pdia6/Txn2	3	MF	Down
GO:0002020	protease binding	4/45	190/23909	0.0210526	11.1855	6.12093	0.000446255	0.0198603	0.0105075	Cast/Lrp1/Nol3/Ttn	4	MF	Down
GO:0004857	enzyme inhibitor activity	5/45	475/23909	0.0105263	5.59275	4.39038	0.00192428	0.0367537	0.0194454	App/Cast/Hspb1/Nol3/Prkar1b	5	MF	Down
GO:0004713	protein tyrosine kinase activity	3/45	143/23909	0.020979	11.1464	5.28455	0.00247367	0.0369832	0.0195667	Epha7/Nrg2/Ttn	3	MF	Down
GO:0004866	endopeptidase inhibitor activity	3/45	204/23909	0.0147059	7.8134	4.2439	0.00667404	0.0477996	0.0252894	App/Cast/Nol3	3	MF	Down
GO:0030414	peptidase inhibitor activity	3/45	212/23909	0.0141509	7.51855	4.13979	0.0074169	0.0477996	0.0252894	App/Cast/Nol3	3	MF	Down
GO:0022626	cytosolic ribosome	4/35	123/25856	0.0325203	24.0242	9.42347	2.27777e-05	0.00291554	0.00230174	Rpl13/Rpl4/Rpl7a/Rps13	4	CC	Up
GO:0022625	cytosolic large ribosomal subunit	3/35	65/25856	0.0461538	34.0958	9.83593	9.36971e-05	0.0052807	0.00416897	Rpl13/Rpl4/Rpl7a	3	CC	Up
GO:0044391	ribosomal subunit	4/35	190/25856	0.0210526	15.5525	7.41233	0.000123766	0.0052807	0.00416897	Rpl13/Rpl4/Rpl7a/Rps13	4	CC	Up
GO:0005840	ribosome	4/35	281/25856	0.0142349	10.5159	5.90494	0.000548342	0.0150149	0.0118539	Rpl13/Rpl4/Rpl7a/Rps13	4	CC	Up
GO:0015934	large ribosomal subunit	3/35	121/25856	0.0247934	18.3159	7.02905	0.000586519	0.0150149	0.0118539	Rpl13/Rpl4/Rpl7a	3	CC	Up
GO:0150034	distal axon	7/46	433/25856	0.0161663	9.08686	7.1642	1.07194e-05	0.00214388	0.00136532	Ap1s1/App/Blvrb/Exoc3/Lrp1/Ndel1/Ptbp2	7	CC	Down
GO:0030426	growth cone	5/46	238/25856	0.0210084	11.8085	7.07197	6.38414e-05	0.00497524	0.00316845	App/Exoc3/Lrp1/Ndel1/Ptbp2	5	CC	Down
GO:0030427	site of polarized growth	5/46	246/25856	0.0203252	11.4245	6.93548	7.46287e-05	0.00497524	0.00316845	App/Exoc3/Lrp1/Ndel1/Ptbp2	5	CC	Down
GO:0098839	postsynaptic density membrane	4/46	164/25856	0.0243902	13.7094	6.89297	0.000206873	0.0103436	0.00658726	Cnksr2/Epha7/Hspb1/Lrp1	4	CC	Down
GO:0005905	clathrin-coated pit	3/46	77/25856	0.038961	21.8995	7.75363	0.000351533	0.0140613	0.00895485	Ap1s1/App/Lrp1	3	CC	Down
GO:0099634	postsynaptic specialization membrane	4/46	205/25856	0.0195122	10.9676	6.04882	0.000482508	0.0160836	0.0102427	Cnksr2/Epha7/Hspb1/Lrp1	4	CC	Down
GO:0014069	postsynaptic density	5/46	491/25856	0.0101833	5.7239	4.4615	0.00174659	0.0349317	0.022246	Cast/Cnksr2/Epha7/Hspb1/Lrp1	5	CC	Down
GO:0098685	Schaffer collateral - CA1 synapse	3/46	158/25856	0.0189873	10.6725	5.14845	0.00280314	0.046719	0.0297527	Epha7/Pde4a/Prkar1b	3	CC	Down

### Sheet: Tau vs WT
ID	Description	GeneRatio	BgRatio	RichFactor	FoldEnrichment	zScore	pvalue	p.adjust	qvalue	geneID	Count	Ontology	Direction
GO:0002090	regulation of receptor internalization	3/24	99/25730	0.030303	32.4874	9.59116	0.000105452	0.0239529	0.0142407	App/Lrp1/Pick1	3	BP	Down
GO:0006898	receptor-mediated endocytosis	4/24	298/25730	0.0134228	14.3904	7.10413	0.000156061	0.0239529	0.0142407	App/Lrp1/Pick1/Wasf1	4	BP	Down
GO:0099003	vesicle-mediated transport in synapse	4/24	329/25730	0.0121581	13.0344	6.71272	0.000227852	0.0239529	0.0142407	Lrp1/Pick1/Prkar1b/Syngr3	4	BP	Down
GO:0048259	regulation of receptor-mediated endocytosis	3/24	144/25730	0.0208333	22.3351	7.84466	0.000318754	0.024672	0.0146683	App/Lrp1/Pick1	3	BP	Down
GO:0021782	glial cell development	3/24	150/25730	0.02	21.4417	7.67205	0.000359265	0.024672	0.0146683	App/Lrp1/Pick1	3	BP	Down
GO:0031623	receptor internalization	3/24	164/25730	0.0182927	19.6113	7.30578	0.000466342	0.0254888	0.0151539	App/Lrp1/Pick1	3	BP	Down
GO:0045807	positive regulation of endocytosis	3/24	203/25730	0.0147783	15.8436	6.48765	0.000866661	0.0269949	0.0160493	App/Lrp1/Pick1	3	BP	Down
GO:0060560	developmental growth involved in morphogenesis	3/24	292/25730	0.010274	11.0146	5.25874	0.00245399	0.0441354	0.0262398	App/Lrp1/Wasf1	3	BP	Down
GO:0048588	developmental cell growth	3/24	293/25730	0.0102389	10.977	5.24806	0.00247786	0.0441354	0.0262398	App/Lrp1/Wasf1	3	BP	Down
GO:0010001	glial cell differentiation	3/24	305/25730	0.00983607	10.5451	5.12388	0.00277568	0.0441354	0.0262398	App/Lrp1/Pick1	3	BP	Down
GO:1901888	regulation of cell junction assembly	3/24	325/25730	0.00923077	9.89615	4.93156	0.00331959	0.0441354	0.0262398	App/Lrp1/Nrg2	3	BP	Down
GO:0030100	regulation of endocytosis	3/24	365/25730	0.00821918	8.81164	4.59273	0.00459364	0.046498	0.0276445	App/Lrp1/Pick1	3	BP	Down
GO:0032956	regulation of actin cytoskeleton organization	3/24	368/25730	0.00815217	8.73981	4.56943	0.00469956	0.046498	0.0276445	Lrp1/Pick1/Wasf1	3	BP	Down
GO:0006403	RNA localization	3/5	197/25730	0.0152284	78.3655	15.1967	4.37082e-06	0.00037152	6.44121e-05	Hnrnpab/Sarnp/Ybx1	3	BP	Up
GO:0070851	growth factor receptor binding	3/24	154/23909	0.0194805	19.4067	7.26394	0.000480234	0.0100268	0.00461323	App/Nrg2/Snx2	3	MF	Down
GO:0031267	small GTPase binding	3/24	296/23909	0.0101351	10.0967	4.99194	0.00313561	0.024217	0.011142	Ocrl/Rab3gap2/Wasf1	3	MF	Down
GO:0051020	GTPase binding	3/24	337/23909	0.00890208	8.86832	4.6112	0.00451008	0.0261932	0.0120512	Ocrl/Rab3gap2/Wasf1	3	MF	Down
GO:0030695	GTPase regulator activity	3/24	451/23909	0.00665188	6.62666	3.82392	0.010054	0.0385889	0.0177544	Arfgef3/Ocrl/Rab3gap2	3	MF	Down
GO:0060589	nucleoside-triphosphatase regulator activity	3/24	452/23909	0.00663717	6.612	3.81826	0.0101146	0.0385889	0.0177544	Arfgef3/Ocrl/Rab3gap2	3	MF	Down
GO:0003779	actin binding	3/24	461/23909	0.00650759	6.48292	3.76811	0.0106692	0.0385889	0.0177544	Msrb2/Pick1/Wasf1	3	MF	Down
GO:0036464	cytoplasmic ribonucleoprotein granule	3/6	275/25856	0.0109091	47.0109	11.6865	2.32448e-05	0.000488141	0.000122341	Hnrnpab/Sarnp/Ybx1	3	CC	Up
GO:0005905	clathrin-coated pit	3/24	77/25856	0.038961	41.974	10.9754	4.9132e-05	0.00623977	0.00336167	App/Lrp1/Ocrl	3	CC	Down
GO:0098798	mitochondrial protein-containing complex	3/24	174/25856	0.0172414	18.5747	7.09002	0.000546366	0.0217059	0.011694	Isca1/Mrpl2/Tomm20	3	CC	Down
GO:0030133	transport vesicle	4/24	448/25856	0.00892857	9.61905	5.60934	0.00071776	0.0217059	0.011694	App/Arfgef3/Pick1/Syngr3	4	CC	Down
GO:0005769	early endosome	4/24	456/25856	0.00877193	9.45029	5.54927	0.000766784	0.0217059	0.011694	App/Lrp1/Ocrl/Snx2	4	CC	Down
GO:0031901	early endosome membrane	3/24	203/25856	0.0147783	15.9212	6.50551	0.000854561	0.0217059	0.011694	App/Ocrl/Snx2	3	CC	Down
GO:0030027	lamellipodium	3/24	227/25856	0.0132159	14.2379	6.10611	0.00117945	0.024965	0.0134499	App/Snx2/Wasf1	3	CC	Down
GO:0030135	coated vesicle	3/24	257/25856	0.0116732	12.5759	5.6847	0.00168328	0.0305395	0.0164531	App/Lrp1/Ocrl	3	CC	Down
GO:0008021	synaptic vesicle	3/24	295/25856	0.0101695	10.9559	5.24207	0.00249146	0.030891	0.0166425	App/Pick1/Syngr3	3	CC	Down
GO:0070382	exocytic vesicle	3/24	312/25856	0.00961538	10.359	5.06944	0.00291883	0.030891	0.0166425	App/Pick1/Syngr3	3	CC	Down
