## Supplementary Table 6 for "Age- and amyloid-β-dependent initiation of neurofibrillary tau tangles: NLFTau^m/h^, an improved mouse model of Alzheimer’s disease without mutations in *MAPT*"

### Sheet: Sheet 1
Ensembl_ID	Gene	logFC	AveExpr	P.Value	adj.P.Val	Function	Sub-Mito Localization
ENSMUSG00000000876	Pxmp4	-0.34978	3.62152	0.00133078	0.0371069	Unknown	Unknown
ENSMUSG00000068206	Pick1	-0.329193	5.09712	0.00268589	0.0454638	Unknown	Unknown
ENSMUSG00000025817	Nudt5	-0.364812	4.42196	0.000825141	0.0292375	Metabolism	Unknown
ENSMUSG00000061758	Akr1b10	-0.274024	3.97051	0.0013614	0.0371069	Metabolism	Unknown
ENSMUSG00000030409	Dmpk	-0.732749	3.76947	0.000555755	0.0240211	Unknown	Mitochondrial Outer Membrane
ENSMUSG00000034000	Neu4	-0.332997	3.16874	0.00280338	0.0454638	Metabolism	Mitochondrial Outer Membrane
ENSMUSG00000070730	Rmdn3	-0.24871	5.33792	0.000884923	0.0303443	Mitochondrial dynamics and surveillance	Mitochondrial Outer Membrane
ENSMUSG00000027668	Mfn1	-0.507304	6.21494	0.000979584	0.0320478	Mitochondrial dynamics and surveillance	Mitochondrial Outer Membrane
ENSMUSG00000005674	Tomm40l	-0.254036	5.50236	0.00119157	0.0351844	Protein import, sorting and homeostasis	Mitochondrial Outer Membrane
ENSMUSG00000021361	Tmem14c	-0.229428	4.57184	0.00282278	0.0454638	Unknown	Mitochondrial Inner Membrane
ENSMUSG00000022763	Aifm3	-0.679805	6.14962	9.21705e-06	0.00716625	Metabolism	Mitochondrial Inner Membrane
ENSMUSG00000034248	Slc25a37	-0.363323	5.10657	0.000201944	0.0214666	Metabolism	Mitochondrial Inner Membrane
ENSMUSG00000029319	Coq2	-0.246793	5.90871	0.00101519	0.0320478	Metabolism	Mitochondrial Inner Membrane
ENSMUSG00000032602	Slc25a20	-0.31292	3.63722	0.00152893	0.0374347	Metabolism	Mitochondrial Inner Membrane
ENSMUSG00000031505	Naxd	-0.248427	4.99121	0.00171956	0.0397067	Metabolism	Mitochondrial Inner Membrane
ENSMUSG00000018574	Acadvl	-0.348746	5.24312	0.00299576	0.046152	Metabolism	Mitochondrial Inner Membrane
ENSMUSG00000028603	Scp2	-0.263063	6.62917	0.00295984	0.046152	Metabolism	Mitochondrial Inner Membrane
ENSMUSG00000079508	Apoo	-0.336995	4.95106	0.001896	0.0419885	Mitochondrial dynamics and surveillance	Mitochondrial Inner Membrane
ENSMUSG00000064345	mt-Nd2	-0.523435	12.1804	1.81432e-05	0.00716625	Oxidative phosphorylation	Mitochondrial Inner Membrane
ENSMUSG00000064341	mt-Nd1	-0.532481	12.5993	2.71732e-05	0.00722127	Oxidative phosphorylation	Mitochondrial Inner Membrane
ENSMUSG00000064357	mt-Atp6	-0.756349	12.7038	9.56076e-05	0.0145187	Oxidative phosphorylation	Mitochondrial Inner Membrane
ENSMUSG00000064351	mt-Co1	-0.427752	14.565	0.000125039	0.0154056	Oxidative phosphorylation	Mitochondrial Inner Membrane
ENSMUSG00000064354	mt-Co2	-0.914835	12.7562	0.000392519	0.0221338	Oxidative phosphorylation	Mitochondrial Inner Membrane
ENSMUSG00000064358	mt-Co3	-0.812474	13.0346	0.000273676	0.0221338	Oxidative phosphorylation	Mitochondrial Inner Membrane
ENSMUSG00000064367	mt-Nd5	-0.411001	12.4104	0.000395618	0.0221338	Oxidative phosphorylation	Mitochondrial Inner Membrane
ENSMUSG00000065947	mt-Nd4l	-0.642067	10.1509	0.000364046	0.0221338	Oxidative phosphorylation	Mitochondrial Inner Membrane
ENSMUSG00000064370	mt-Cytb	-0.358804	13.0547	0.000800452	0.0292375	Oxidative phosphorylation	Mitochondrial Inner Membrane
ENSMUSG00000040048	Ndufb10	-0.357496	6.06728	0.00256619	0.0454638	Oxidative phosphorylation	Mitochondrial Inner Membrane
ENSMUSG00000063882	Uqcrh	-0.386845	6.77318	0.00326954	0.0474576	Oxidative phosphorylation	Mitochondrial Inner Membrane
ENSMUSG00000028261	Ndufaf4	-0.299361	5.10412	0.0035985	0.0490411	Oxidative phosphorylation	Mitochondrial Inner Membrane
ENSMUSG00000002949	Timm44	-0.331906	5.41288	0.000564936	0.0240211	Protein import, sorting and homeostasis	Mitochondrial Inner Membrane
ENSMUSG00000000738	Spg7	-0.288189	5.37608	0.00253772	0.0454638	Protein import, sorting and homeostasis	Mitochondrial Inner Membrane
ENSMUSG00000063698	Sfxn4	-0.335416	3.65302	0.000351104	0.0221338	Small molecule transport	Mitochondrial Inner Membrane
ENSMUSG00000023912	Slc25a27	-0.294855	5.4534	0.00314169	0.0471169	Small molecule transport	Mitochondrial Inner Membrane
ENSMUSG00000019763	Rmnd1	-0.557425	4.69912	2.02246e-05	0.00716625	mt-DNA/RNA maintenance, metabolism & translation	Mitochondrial Inner Membrane
ENSMUSG00000024645	Timm21	-0.355517	3.2387	0.00124568	0.035788	mt-DNA/RNA maintenance, metabolism & translation	Mitochondrial Inner Membrane
ENSMUSG00000029036	Atad3a	-0.318624	4.85186	0.00346607	0.0478513	mt-DNA/RNA maintenance, metabolism & translation	Mitochondrial Inner Membrane
ENSMUSG00000016495	Plgrkt	-0.431639	3.82244	0.000512678	0.0239813	Unknown	Mitochondrial Membrane
ENSMUSG00000027601	Mtfr1	-0.479034	3.21152	0.0024766	0.0454638	Mitochondrial dynamics and surveillance	Mitochondrial Membrane
ENSMUSG00000028383	Hsdl2	-0.340252	4.99375	0.00102505	0.0320478	Unknown	Matrix
ENSMUSG00000026036	Nif3l1	-0.397062	4.49471	0.00160914	0.0380115	Unknown	Matrix
ENSMUSG00000014554	Dguok	-0.454215	3.64512	3.85275e-05	0.00819094	Metabolism	Matrix
ENSMUSG00000028672	Hmgcl	-0.30105	4.26774	0.000386747	0.0221338	Metabolism	Matrix
ENSMUSG00000037022	Mmaa	-0.33163	4.67272	0.000317407	0.0221338	Metabolism	Matrix
ENSMUSG00000036138	Acaa1a	-0.320144	5.67264	0.00046205	0.0233885	Metabolism	Matrix
ENSMUSG00000013997	Nit1	-0.335794	4.85721	0.000634666	0.0248541	Metabolism	Matrix
ENSMUSG00000004610	Etfb	-0.427664	4.43192	0.00105602	0.0320728	Metabolism	Matrix
ENSMUSG00000032607	Amt	-0.396406	4.6064	0.0014716	0.0372454	Metabolism	Matrix
ENSMUSG00000029524	Sirt4	-0.379049	3.60745	0.00154951	0.0374347	Metabolism	Matrix
ENSMUSG00000032314	Etfa	-0.343871	4.80234	0.0021045	0.0447418	Metabolism	Matrix
ENSMUSG00000018861	Fdxr	-0.35201	3.17846	0.00235809	0.0454638	Metabolism	Matrix
ENSMUSG00000021417	Eci2	-0.293939	5.18026	0.00245496	0.0454638	Metabolism	Matrix
ENSMUSG00000023094	Msrb2	-0.319112	4.43552	0.0023731	0.0454638	Metabolism	Matrix
ENSMUSG00000027984	Hadh	-0.289115	4.37946	0.00272696	0.0454638	Metabolism	Matrix
ENSMUSG00000030934	Oat	-0.237439	6.4788	0.00258251	0.0454638	Metabolism	Matrix
ENSMUSG00000040213	Kyat3	-0.58441	2.56864	0.00251685	0.0454638	Metabolism	Matrix
ENSMUSG00000029776	Hibadh	-0.234603	5.41434	0.00314704	0.0471169	Metabolism	Matrix
ENSMUSG00000032478	Nme6	-0.328695	1.68344	0.00330373	0.0474576	Metabolism	Matrix
ENSMUSG00000027709	Mccc1	-0.426067	5.04704	0.00338357	0.0478513	Metabolism	Matrix
ENSMUSG00000073676	Hspe1	-0.341432	5.39221	0.00346618	0.0478513	Protein import, sorting and homeostasis	Matrix
ENSMUSG00000002825	Qtrt1	-0.573195	3.11376	6.29536e-05	0.0111533	mt-DNA/RNA maintenance, metabolism & translation	Matrix
ENSMUSG00000019710	Mrpl24	-0.340336	4.90173	0.000130433	0.0154056	mt-DNA/RNA maintenance, metabolism & translation	Matrix
ENSMUSG00000054312	Mrps21	-0.332739	4.41652	0.000378079	0.0221338	mt-DNA/RNA maintenance, metabolism & translation	Matrix
ENSMUSG00000027424	Mgme1	-0.406504	2.67775	0.000427934	0.0227447	mt-DNA/RNA maintenance, metabolism & translation	Matrix
ENSMUSG00000039069	Mtg2	-0.358301	3.58364	0.00051888	0.0239813	mt-DNA/RNA maintenance, metabolism & translation	Matrix
ENSMUSG00000019143	Hars2	-0.474524	4.83479	0.00065467	0.0248541	mt-DNA/RNA maintenance, metabolism & translation	Matrix
ENSMUSG00000030706	Mrpl48	-0.27488	5.63246	0.00146543	0.0372454	mt-DNA/RNA maintenance, metabolism & translation	Matrix
ENSMUSG00000031536	Polb	-0.295569	5.57034	0.00140938	0.0372454	mt-DNA/RNA maintenance, metabolism & translation	Matrix
ENSMUSG00000039176	Polg	-0.315517	5.91259	0.00275793	0.0454638	mt-DNA/RNA maintenance, metabolism & translation	Matrix
ENSMUSG00000039680	Mrps6	-0.352494	4.02408	0.00261844	0.0454638	mt-DNA/RNA maintenance, metabolism & translation	Matrix
ENSMUSG00000041632	Mrps27	-0.296179	4.35592	0.00242461	0.0454638	mt-DNA/RNA maintenance, metabolism & translation	Matrix
ENSMUSG00000034880	Mrpl34	-0.307229	2.76771	0.0029263	0.046152	mt-DNA/RNA maintenance, metabolism & translation	Matrix
ENSMUSG00000062981	Mrpl42	-0.224018	4.85731	0.00327588	0.0474576	mt-DNA/RNA maintenance, metabolism & translation	Matrix
ENSMUSG00000028093	Acp6	-0.478487	3.8904	0.000339052	0.0221338	Metabolism	Intermembrane Space
ENSMUSG00000028792	Ak2	-0.361249	3.96583	0.000619027	0.0248541	Metabolism	Intermembrane Space
ENSMUSG00000037514	Pank2	-0.31228	5.60327	0.00240128	0.0454638	Metabolism	Intermembrane Space
ENSMUSG00000029433	Diablo	-0.373553	4.70298	0.00175561	0.0397067	Mitochondrial dynamics and surveillance	Intermembrane Space
ENSMUSG00000024944	Arl2	-0.250471	4.94647	0.00207508	0.0447418	Mitochondrial dynamics and surveillance	Intermembrane Space
