## Supplementary Table 9 for "Age- and amyloid-β-dependent initiation of neurofibrillary tau tangles: NLFTau^m/h^, an improved mouse model of Alzheimer’s disease without mutations in *MAPT*"

### Sheet: mouse_clusters
Cluster_ID	n_terms	min_mouse_adjP	mouse_terms	mouse_descriptions
C1	1	0.00121028	GO:0050803	regulation of synapse structure or activity
C10	1	0.0105974	GO:0043254	regulation of protein-containing complex assembly
C11	3	0.0112779	GO:0007015; GO:0030041; GO:0008154	actin filament organization; actin filament polymerization; actin polymerization or depolymerization
C12	1	0.0116735	GO:0040013	negative regulation of locomotion
C13	2	0.0120657	GO:0032956; GO:0110053	regulation of actin cytoskeleton organization; regulation of actin filament organization
C14	1	0.0175955	GO:0032535	regulation of cellular component size
C15	1	0.0178497	GO:0060560	developmental growth involved in morphogenesis
C16	1	0.0188855	GO:0032970	regulation of actin filament-based process
C17	2	0.0199661	GO:0010001; GO:0042063	glial cell differentiation; gliogenesis
C18	1	0.0259647	GO:0099173	postsynapse organization
C19	1	0.0394113	GO:0051962	positive regulation of nervous system development
C2	1	0.00298783	GO:1902903	regulation of supramolecular fiber organization
C20	1	0.0423911	GO:0048638	regulation of developmental growth
C21	1	0.0455379	GO:0009913	epidermal cell differentiation
C3	1	0.00298783	GO:0050807	regulation of synapse organization
C4	1	0.00832309	GO:0006898	receptor-mediated endocytosis
C5	1	0.00832309	GO:0051258	protein polymerization
C6	3	0.00832309	GO:0045807; GO:0048259; GO:0030100	positive regulation of endocytosis; regulation of receptor-mediated endocytosis; regulation of endocytosis
C7	2	0.00832309	GO:1990138; GO:0048588	neuron projection extension; developmental cell growth
C8	2	0.0105115	GO:0030336; GO:2000146	negative regulation of cell migration; negative regulation of cell motility
C9	2	0.0105115	GO:0060996; GO:0016358	dendritic spine development; dendrite development
